# Spatial proteomics reveals subcellular reorganization in human keratinocytes exposed to UVA light

**DOI:** 10.1101/2021.09.01.458617

**Authors:** Hellen Paula Valerio, Felipe Gustavo Ravagnani, Angela Paola Yaya Candela, Bruna Dias Carvalho da Costa, Graziella Eliza Ronsein, Paolo Di Mascio

**Affiliations:** Department of Biochemistry, Institute of Chemistry, University of São Paulo, São Paulo, 05508-000, Brazil

## Abstract

The effects of UV light on the skin have been extensively investigated. However, systematic information about how exposure to UVA light, the least energetic but the most abundant UV radiation reaching the Earth, shapes the subcellular organization of proteins is lacking. Using subcellular fractionation, mass spectrometry-based proteomics, machine learning algorithms, immunofluorescence, and functional assays, we mapped the subcellular reorganization of the proteome of human keratinocytes in response to UVA light. Our workflow quantified and assigned subcellular localization for over 1600 proteins, of which about 200 were found to redistribute upon UVA exposure. Reorganization of the proteome affected modulators of signaling pathways, cellular metabolism, and DNA damage response. Strikingly, mitochondria were identified as one of the main targets of UVA-induced stress. Further investigation demonstrated that UVA induces mitochondrial fragmentation, up-regulates redox-responsive proteins and attenuates respiratory rates. These observations emphasize the role of this radiation as a potent metabolic stressor in the skin.
