## Supplemental Data 3 for "Spatial proteomics reveals subcellular reorganization in human keratinocytes exposed to UVA light"

### Sheet: Organellar Markers
Protein ID	Compartment
P02545	Nucleus
O60264	Nucleus
Q8N1F7	Nucleus
P11387	Nucleus
Q5SSJ5	Nucleus
P10412	Nucleus
P16402	Nucleus
Q9H0A0	Nucleus
Q92522	Nucleus
P62805	Nucleus
Q13573	Nucleus
P84243	Nucleus
P35250	Nucleus
P07305	Nucleus
P40938	Nucleus
O14776	Nucleus
O43684	Nucleus
P09874	Nucleus
P14866	Nucleus
O75494	Nucleus
P04637	Nucleus
P0DN76	Nucleus
P17844	Nucleus
O75643	Nucleus
P08621	Nucleus
P12956	Nucleus
P19338	Nucleus
O75937	Nucleus
P09234	Nucleus
P13010	Nucleus
P22626	Nucleus
P25205	Nucleus
P31942	Nucleus
P35659	Nucleus
P26599	Nucleus
P31943	Nucleus
P38159	Nucleus
P51991	Nucleus
P27695	Nucleus
P33992	Nucleus
P38919	Nucleus
P52272	Nucleus
P27708	Nucleus
P35637	Nucleus
P61964	Nucleus
Q00839	Nucleus
Q12905	Nucleus
P63162	Nucleus
Q07955	Nucleus
Q13148	Nucleus
Q13547	Nucleus
P78527	Nucleus
Q08211	Nucleus
Q13151	Nucleus
Q14011	Nucleus
P84103	Nucleus
Q09028	Nucleus
Q13263	Nucleus
Q14103	Nucleus
Q14980	Nucleus
Q15393	Nucleus
Q2NL82	Nucleus
Q8IZL8	Nucleus
Q29200	Nucleus
Q15637	Nucleus
Q5JTV8	Nucleus
Q8N1G4	Nucleus
Q92945	Nucleus
Q16629	Nucleus
Q5VYK3	Nucleus
Q92804	Nucleus
Q96AE4	Nucleus
Q99729	Nucleus
Q9UHX1	Nucleus
Q9Y224	Nucleus
O00154	Cytosol
O00233	Cytosol
O75347	Cytosol
O75874	Cytosol
O95336	Cytosol
P00568	Cytosol
P04075	Cytosol
P05120	Cytosol
P06396	Cytosol
P06733	Cytosol
P06737	Cytosol
P06744	Cytosol
P07195	Cytosol
P07476	Cytosol
P07737	Cytosol
P08758	Cytosol
P09382	Cytosol
P09467	Cytosol
P09525	Cytosol
P11216	Cytosol
P11413	Cytosol
P12429	Cytosol
P13928	Cytosol
P14174	Cytosol
P14550	Cytosol
P15374	Cytosol
P16152	Cytosol
P17174	Cytosol
P18669	Cytosol
P22061	Cytosol
P23381	Cytosol
P23526	Cytosol
P29034	Cytosol
P30086	Cytosol
P31939	Cytosol
P34932	Cytosol
P37837	Cytosol
P40925	Cytosol
P41250	Cytosol
P43487	Cytosol
P47895	Cytosol
P49189	Cytosol
P49419	Cytosol
P49588	Cytosol
P50395	Cytosol
P50502	Cytosol
P52565	Cytosol
P62328	Cytosol
P62937	Cytosol
P62942	Cytosol
P63104	Cytosol
P63313	Cytosol
P78417	Cytosol
Q04760	Cytosol
Q14116	Cytosol
Q15181	Cytosol
Q15185	Cytosol
Q92598	Cytosol
Q96KP4	Cytosol
Q9BRA2	Cytosol
Q9BWD1	Cytosol
Q9NQR4	Cytosol
Q9NR45	Cytosol
Q9UIV8	Cytosol
P24539	Mitochondria
P06576	Mitochondria
Q9NVI7	Mitochondria
P21796	Mitochondria
P25705	Mitochondria
P36542	Mitochondria
P30049	Mitochondria
P05141	Mitochondria
Q9Y2Q3	Mitochondria
O00217	Mitochondria
O75306	Mitochondria
Q16795	Mitochondria
P28331	Mitochondria
O75489	Mitochondria
O95299	Mitochondria
Q00059	Mitochondria
Q12931	Mitochondria
P40939	Mitochondria
P22695	Mitochondria
Q9UJS0	Mitochondria
O75947	Mitochondria
P09669	Mitochondria
Q9NZ45	Mitochondria
P50416	Mitochondria
P18859	Mitochondria
Q9H845	Mitochondria
P56385	Mitochondria
P10606	Mitochondria
P12074	Mitochondria
P14854	Mitochondria
P08574	Mitochondria
P19367	Mitochondria
P48047	Mitochondria
P12236	Mitochondria
O95202	Mitochondria
Q16891	Mitochondria
P35232	Mitochondria
Q9NX63	Mitochondria
Q00323	Mitochondria
P13073	Mitochondria
Q99623	Mitochondria
P19404	Mitochondria
Q9H936	Mitochondria
P49821	Mitochondria
P51970	Mitochondria
O43674	Mitochondria
P31930	Mitochondria
Q3ZCQ8	Mitochondria
O60313	Mitochondria
Q9Y277	Mitochondria
O94826	Mitochondria
Q96HS1	Mitochondria
Q9NS69	Mitochondria
O96008	Mitochondria
Q9H9B4	Mitochondria
Q9NUK1	Mitochondria
P31040	Mitochondria
Q9Y5J7	Mitochondria
Q9Y6N5	Mitochondria
Q5T9A4	Mitochondria
O15269	Secretory
O75477	Secretory
O94874	Secretory
O94905	Secretory
O95292	Secretory
O95470	Secretory
P04843	Secretory
P04844	Secretory
P27824	Secretory
P39656	Secretory
P50454	Secretory
P51572	Secretory
Q13586	Secretory
Q13724	Secretory
Q86UE4	Secretory
Q86UP2	Secretory
Q96A33	Secretory
Q96AG4	Secretory
Q9BSJ8	Secretory
Q9NQC3	Secretory
Q9NZ01	Secretory
Q9P0L0	Secretory
Q9P2E9	Secretory
P61106	Secretory
Q92896	Secretory
P11279	Secretory
P51148	Secretory
P51149	Secretory
P61019	Secretory
Q07065	Secretory
Q96CS3	Secretory
Q9NVJ2	Secretory
O00116	Secretory
P51659	Secretory
Q9BRX8	Secretory
Q00161	Secretory
Q15031	Secretory
P05023	Secretory
P05556	Secretory
P05026	Secretory
P20020	Secretory
P17301	Secretory
P23229	Secretory
P46939	Secretory
P63092	Secretory
Q08722	Secretory
Q01650	Secretory
P84095	Secretory
O14548	Mitochondria
O43615	Mitochondria
O43678	Mitochondria
O43920	Mitochondria
O75380	Mitochondria
O75746	Mitochondria
O75880	Mitochondria
O75964	Mitochondria
O95140	Mitochondria
O95168	Mitochondria
O95169	Mitochondria
O95182	Mitochondria
O95831	Mitochondria
O96000	Mitochondria
P00403	Mitochondria
P03928	Mitochondria
P07919	Mitochondria
P14406	Mitochondria
P14927	Mitochondria
P20674	Mitochondria
P21397	Mitochondria
P21912	Mitochondria
P43304	Mitochondria
P47985	Mitochondria
P53007	Mitochondria
P53701	Mitochondria
P56134	Mitochondria
P56556	Mitochondria
P62072	Mitochondria
Q00325	Mitochondria
Q02978	Mitochondria
Q13423	Mitochondria
Q13505	Mitochondria
Q15070	Mitochondria
Q16718	Mitochondria
Q5RI15	Mitochondria
Q6NUK1	Mitochondria
Q8IXI1	Mitochondria
Q8NE86	Mitochondria
Q969Z0	Mitochondria
Q96IX5	Mitochondria
Q9BWM7	Mitochondria
Q9NVH1	Mitochondria
Q9P032	Mitochondria
Q9Y2R0	Mitochondria
Q9Y4W6	Mitochondria
Q9Y512	Mitochondria
Q9Y6C9	Mitochondria
Q9Y6M9	Mitochondria
O60925	Cytosol
O75083	Cytosol
O75223	Cytosol
O75828	Cytosol
O94760	Cytosol
P00338	Cytosol
P00491	Cytosol
P00492	Cytosol
P00558	Cytosol
P06753	Cytosol
P07741	Cytosol
P09493	Cytosol
P10155	Cytosol
P13798	Cytosol
P14324	Cytosol
P15121	Cytosol
P15559	Cytosol
P18510	Cytosol
P19623	Cytosol
P22102	Cytosol
P26639	Cytosol
P27348	Cytosol
P30046	Cytosol
P31153	Cytosol
P32320	Cytosol
P34949	Cytosol
P36871	Cytosol
P36952	Cytosol
P37802	Cytosol
P48147	Cytosol
P48637	Cytosol
P49589	Cytosol
P49915	Cytosol
P52566	Cytosol
P52788	Cytosol
P52888	Cytosol
P53004	Cytosol
P60981	Cytosol
P61981	Cytosol
Q06210	Cytosol
Q14914	Cytosol
Q15102	Cytosol
Q16774	Cytosol
Q16881	Cytosol
Q8WVJ2	Cytosol
Q92882	Cytosol
Q96AT9	Cytosol
Q99426	Cytosol
Q9NRX4	Cytosol
Q9NY33	Cytosol
Q9NYL9	Cytosol
Q9Y2V2	Cytosol
Q9Y617	Cytosol
O00541	Nucleus
O00567	Nucleus
O14979	Nucleus
O15042	Nucleus
O43143	Nucleus
O43172	Nucleus
O43290	Nucleus
O43660	Nucleus
O43670	Nucleus
O60216	Nucleus
O60248	Nucleus
O60832	Nucleus
O75367	Nucleus
O75533	Nucleus
O75683	Nucleus
O75694	Nucleus
O75934	Nucleus
O76021	Nucleus
O94776	Nucleus
O94901	Nucleus
O94906	Nucleus
O95758	Nucleus
P07910	Nucleus
P09012	Nucleus
P09661	Nucleus
P16401	Nucleus
P16403	Nucleus
P17480	Nucleus
P18583	Nucleus
P20700	Nucleus
P22087	Nucleus
P23193	Nucleus
P25490	Nucleus
P26368	Nucleus
P29144	Nucleus
P33240	Nucleus
P39019	Nucleus
P39748	Nucleus
P41223	Nucleus
P42166	Nucleus
P42285	Nucleus
P45973	Nucleus
P46087	Nucleus
P49756	Nucleus
P49790	Nucleus
P49792	Nucleus
P49959	Nucleus
P51610	Nucleus
P51665	Nucleus
P52948	Nucleus
P55769	Nucleus
P61978	Nucleus
P62995	Nucleus
P82979	Nucleus
P84090	Nucleus
Q02539	Nucleus
Q03252	Nucleus
Q05519	Nucleus
Q10570	Nucleus
Q12874	Nucleus
Q12888	Nucleus
Q13242	Nucleus
Q13427	Nucleus
Q13435	Nucleus
Q13595	Nucleus
Q14498	Nucleus
Q14683	Nucleus
Q14839	Nucleus
Q15029	Nucleus
Q15050	Nucleus
Q15233	Nucleus
Q15424	Nucleus
Q15459	Nucleus
Q1KMD3	Nucleus
Q2TAY7	Nucleus
Q6P2Q9	Nucleus
Q6RFH5	Nucleus
Q7RTV0	Nucleus
Q86U42	Nucleus
Q8IUE6	Nucleus
Q8IXM2	Nucleus
Q8IY81	Nucleus
Q8NFH5	Nucleus
Q8TAQ2	Nucleus
Q8TDN6	Nucleus
Q8WUM0	Nucleus
Q8WWY3	Nucleus
Q92878	Nucleus
Q92979	Nucleus
Q93077	Nucleus
Q96DI7	Nucleus
Q96GQ7	Nucleus
Q96I24	Nucleus
Q96PU8	Nucleus
Q99459	Nucleus
Q99848	Nucleus
Q99879	Nucleus
Q9BQG0	Nucleus
Q9BUJ2	Nucleus
Q9BVP2	Nucleus
Q9BWJ5	Nucleus
Q9BYG3	Nucleus
Q9BZE4	Nucleus
Q9H0S4	Nucleus
Q9H3D4	Nucleus
Q9H6F5	Nucleus
Q9NTI5	Nucleus
Q9NVP1	Nucleus
Q9NWH9	Nucleus
Q9NX24	Nucleus
Q9NY93	Nucleus
Q9P016	Nucleus
Q9P2I0	Nucleus
Q9UH99	Nucleus
Q9UKD2	Nucleus
Q9UKM9	Nucleus
Q9UKN8	Nucleus
Q9UKV3	Nucleus
Q9UMS4	Nucleus
Q9UQE7	Nucleus
Q9Y2W1	Nucleus
Q9Y2X3	Nucleus
Q9Y383	Nucleus
Q9Y3B2	Nucleus
Q9Y3B4	Nucleus
Q9Y3Y2	Nucleus
A1L0T0	Secretory
O14684	Secretory
O14828	Secretory
O14975	Secretory
O15118	Secretory
O15127	Secretory
O15270	Secretory
O15400	Secretory
O15533	Secretory
O60635	Secretory
O75051	Secretory
O75955	Secretory
P00167	Secretory
P02786	Secretory
P08240	Secretory
P13473	Secretory
P16189	Secretory
P16615	Secretory
P20340	Secretory
P21926	Secretory
P26006	Secretory
P30479	Secretory
P30491	Secretory
P30511	Secretory
P43307	Secretory
P46977	Secretory
P49257	Secretory
P49755	Secretory
P51571	Secretory
P51648	Secretory
P53985	Secretory
P60033	Secretory
P61421	Secretory
P61619	Secretory
P61769	Secretory
P62820	Secretory
Q02809	Secretory
Q03135	Secretory
Q03519	Secretory
Q04826	Secretory
Q08380	Secretory
Q10471	Secretory
Q12797	Secretory
Q12907	Secretory
Q13443	Secretory
Q14108	Secretory
Q14165	Secretory
Q14435	Secretory
Q15006	Secretory
Q15738	Secretory
Q15758	Secretory
Q53GQ0	Secretory
Q5JPE7	Secretory
Q5JRA6	Secretory
Q6IAA8	Secretory
Q6P1M0	Secretory
Q7L5N7	Secretory
Q7Z2K6	Secretory
Q8N271	Secretory
Q8N2K0	Secretory
Q8N766	Secretory
Q8NEW0	Secretory
Q8TBA6	Secretory
Q8TC12	Secretory
Q8TCJ2	Secretory
Q92544	Secretory
Q96N66	Secretory
Q9H3N1	Secretory
Q9NPA0	Secretory
Q9P2B2	Secretory
Q9UGP8	Secretory
Q9UM00	Secretory
Q9UNL2	Secretory
Q9Y3B3	Secretory
Q9Y4P3	Secretory
