## Supplemental Data 6 for "Spatial proteomics reveals subcellular reorganization in human keratinocytes exposed to UVA light"

### Sheet: Comparison TRANSPIRE x nnet
Protein IDs	Protein names	Gene name	Predicted label (TRANSPIRE)	Translocation score (TRANSPIRE)	Predicted label for controls (neural network)	Scores for classifications of controls (neural network)	Predicted label for irradiated cells (neural network)	Scores for classifications of irradiated cells (neural network)
Q2M2I8	AP2-associated protein kinase 1	AAK1	Mitochondria to Secretory	0.885661	Nucleus	0.956311	Secretory	0.999852
P11310	Medium-chain specific acyl-CoA dehydrogenase, mitochondrial	ACADM	Nucleus to Cytosol	0.840696	Nucleus	0.970175	Cytosol	0.985778
P49748	Very long-chain specific acyl-CoA dehydrogenase, mitochondrial	ACADVL	Nucleus to Mitochondria	0.566534	Nucleus	0.608567	Mitochondria	0.600441
Q99798	Aconitate hydratase, mitochondrial	ACO2	Nucleus to Cytosol	0.752524	Nucleus	0.764093	Cytosol	0.994971
O95994	Anterior gradient protein 2 homolog	AGR2	Nucleus to Secretory	0.730918	Nucleus	0.876736	Secretory	0.648662
P54819	Adenylate kinase 2, mitochondrial;Adenylate kinase 2, mitochondrial, N-terminally processed	AK2	Nucleus to Cytosol	0.82038	Nucleus	0.714603	Cytosol	0.999936
Q12802	A-kinase anchor protein 13	AKAP13	Nucleus to Mitochondria	0.604548	Nucleus	0.929098	Mitochondria	0.999932
P07355	Annexin A2;Putative annexin A2-like protein	ANXA2	Mitochondria to Secretory	0.595437	Mitochondria	0.685852	Secretory	0.95902
Q9Y6Q5	AP-1 complex subunit mu-2	AP1M2	Secretory to Nucleus	0.656674	Secretory	0.941581	Nucleus	0.778963
Q92747	Actin-related protein 2/3 complex subunit 1A	ARPC1A	Nucleus to Secretory	0.802947	Nucleus	0.87059	Secretory	0.999978
P27797	Calreticulin	CALR	Secretory to Cytosol	0.719327	Secretory	0.799202	Cytosol	0.999941
O43852	Calumenin	CALU	Secretory to Cytosol	0.614061	Secretory	0.724269	Cytosol	0.999997
P15529	Membrane cofactor protein	CD46	Secretory to Mitochondria	0.585026	Secretory	0.995078	Mitochondria	0.941221
Q9Y696	Chloride intracellular channel protein 4	CLIC4	Mitochondria to Secretory	0.762192	Secretory	0.586048	Cytosol	0.963827
Q99439	Calponin-2	CNN2	Mitochondria to Secretory	0.771229	Mitochondria	0.666278	Secretory	0.986973
Q9UNS2	COP9 signalosome complex subunit 3	COPS3	Cytosol to Mitochondria	0.826823	Cytosol	0.608656	Mitochondria	0.929482
Q9BR76	Coronin-1B	CORO1B	Mitochondria to Secretory	0.7058	Mitochondria	0.612623	Secretory	0.819409
Q9ULV4	Coronin-1C	CORO1C	Mitochondria to Secretory	0.650892	Mitochondria	0.829933	Secretory	0.996316
Q92828	Coronin-2A	CORO2A	Mitochondria to Secretory	0.893148	Nucleus	0.957175	Secretory	0.994414
P48729	Casein kinase I isoform alpha;Casein kinase I isoform alpha-like	CSNK1A1	Nucleus to Mitochondria	0.671972	Nucleus	0.668311	Secretory	0.691316
P67870	Casein kinase II subunit beta	CSNK2B	Cytosol to Nucleus	0.756776	Cytosol	0.99946	Nucleus	0.772759
Q9P265	Disco-interacting protein 2 homolog B	DIP2B	Secretory to Mitochondria	0.899234	Secretory	0.737391	Mitochondria	0.999995
O60884	DnaJ homolog subfamily A member 2	DNAJA2	Mitochondria to Secretory	0.771552	Nucleus	0.677503	Secretory	0.974102
P25685	DnaJ homolog subfamily B member 1	DNAJB1	Secretory to Nucleus	0.606638	Secretory	0.790304	Nucleus	0.998288
Q14195	Dihydropyrimidinase-related protein 3	DPYSL3	Cytosol to Mitochondria	0.823031	Cytosol	0.946143	Nucleus	0.862364
Q8TDB6	E3 ubiquitin-protein ligase DTX3L	DTX3L	Secretory to Nucleus	0.773129	Secretory	0.89724	Nucleus	0.99498
Q9NP97	Dynein light chain roadblock-type 1;Dynein light chain roadblock-type 2	DYNLRB1	Mitochondria to Secretory	0.768787	Nucleus	0.791965	Secretory	0.773603
O75521	Enoyl-CoA delta isomerase 2, mitochondrial	ECI2	Mitochondria to Secretory	0.825145	Mitochondria	0.927431	Secretory	0.984769
P29692	Elongation factor 1-delta	EEF1D	Mitochondria to Nucleus	0.658745	Mitochondria	0.836066	Nucleus	0.656302
P06730	Eukaryotic translation initiation factor 4E	EIF4E	Nucleus to Cytosol	0.814025	Nucleus	0.990424	Cytosol	0.999891
Q5T0W9	Protein FAM83B	FAM83B	Nucleus to Secretory	0.959215	Nucleus	0.981178	Secretory	0.999998
Q6ZRV2	Protein FAM83H	FAM83H	Mitochondria to Secretory	0.803372	Mitochondria	0.604816	Secretory	0.946159
Q9Y3D0	Mitotic spindle-associated MMXD complex subunit MIP18	FAM96B	Cytosol to Nucleus	0.845746	Cytosol	0.926876	Mitochondria	0.901321
P22570	NADPH:adrenodoxin oxidoreductase, mitochondrial	FDXR	Nucleus to Mitochondria	0.61898	Nucleus	0.995835	Mitochondria	0.950319
Q14318	Peptidyl-prolyl cis-trans isomerase FKBP8	FKBP8	Secretory to Mitochondria	0.599031	Secretory	0.988796	Mitochondria	0.999235
Q14C86	GTPase-activating protein and VPS9 domain-containing protein 1	GAPVD1	Mitochondria to Secretory	0.903467	Mitochondria	0.943967	Secretory	0.994472
Q8TEQ6	Gem-associated protein 5	GEMIN5	Secretory to Mitochondria	0.64731	Secretory	0.9458	Mitochondria	0.999961
O14908	PDZ domain-containing protein GIPC1	GIPC1	Mitochondria to Secretory	0.875337	Mitochondria	0.947156	Secretory	0.999951
Q9Y2X7	ARF GTPase-activating protein GIT1	GIT1	Mitochondria to Nucleus	0.819166	Nucleus	0.690338	Mitochondria	0.742078
O76003	Glutaredoxin-3	GLRX3	Cytosol to Mitochondria	0.992167	Cytosol	0.744815	Mitochondria	1
P15428	15-hydroxyprostaglandin dehydrogenase [NAD(+)]	HPGD	Cytosol to Mitochondria	0.840405	Cytosol	0.946416	Mitochondria	0.886632
P11021	78 kDa glucose-regulated protein	HSPA5	Secretory to Cytosol	0.608384	Secretory	0.868941	Cytosol	0.959779
Q9Y4L1	Hypoxia up-regulated protein 1	HYOU1	Secretory to Cytosol	0.752964	Secretory	0.775601	Cytosol	0.999977
Q27J81	Inverted formin-2	INF2	Mitochondria to Secretory	0.723276	Mitochondria	0.994097	Secretory	0.99831
Q7Z5L9	Interferon regulatory factor 2-binding protein 2	IRF2BP2	Nucleus to Secretory	0.664664	Nucleus	0.999257	Secretory	0.900562
O00505	Importin subunit alpha-4	KPNA3	Mitochondria to Secretory	0.85051	Mitochondria	0.856026	Secretory	0.998937
P04264	Keratin, type II cytoskeletal 1	KRT1	Secretory to Nucleus	0.953457	Secretory	0.960824	Nucleus	0.883033
Q6P1M3	Lethal(2) giant larvae protein homolog 2	LLGL2	Secretory to Mitochondria	0.663628	Secretory	0.961215	Mitochondria	0.856509
Q8IVT2	Mitotic interactor and substrate of PLK1	MISP	Mitochondria to Secretory	0.599424	Mitochondria	0.894706	Secretory	0.960588
Q9H8S9	MOB kinase activator 1A;MOB kinase activator 1B	MOB1A	Mitochondria to Nucleus	0.898109	Mitochondria	0.98933	Secretory	0.999022
Q9NZW5	MAGUK p55 subfamily member 6	MPP6	Mitochondria to Secretory	0.56956	Mitochondria	0.616026	Secretory	0.998957
Q9P015	39S ribosomal protein L15, mitochondrial	MRPL15	Mitochondria to Nucleus	0.920934	Mitochondria	0.641634	Nucleus	0.999413
Q13084	39S ribosomal protein L28, mitochondrial	MRPL28	Mitochondria to Nucleus	0.872552	Mitochondria	0.678216	Nucleus	0.998428
Q9NYK5	39S ribosomal protein L39, mitochondrial	MRPL39	Nucleus to Mitochondria	0.746951	Nucleus	0.94792	Mitochondria	0.993795
Q9BRJ2	39S ribosomal protein L45, mitochondrial	MRPL45	Mitochondria to Nucleus	0.639242	Nucleus	0.775054	Mitochondria	0.997064
Q96GC5	39S ribosomal protein L48, mitochondrial	MRPL48	Nucleus to Mitochondria	0.589554	Nucleus	0.791916	Mitochondria	0.999964
P82650	28S ribosomal protein S22, mitochondrial	MRPS22	Mitochondria to Nucleus	0.826742	Nucleus	0.715242	Mitochondria	0.976024
P19105	Myosin regulatory light chain 12A;Myosin regulatory light chain 12B	MYL12A	Mitochondria to Secretory	0.900175	Mitochondria	0.857819	Secretory	0.997735
O00159	Unconventional myosin-Ic	MYO1C	Mitochondria to Secretory	0.54989	Mitochondria	0.702218	Secretory	0.936249
P19838	Nuclear factor NF-kappa-B p105 subunit;Nuclear factor NF-kappa-B p50 subunit	NFKB1	Mitochondria to Nucleus	0.861908	Mitochondria	0.860693	Nucleus	0.994437
P04181	Ornithine aminotransferase, mitochondrial;Ornithine aminotransferase, hepatic form;Ornithine aminotransferase, renal form	OAT	Nucleus to Cytosol	0.72457	Nucleus	0.993504	Mitochondria	0.999874
P49585	Choline-phosphate cytidylyltransferase A	PCYT1A	Mitochondria to Secretory	0.812901	Nucleus	0.692961	Secretory	0.55414
Q53EL6	Programmed cell death protein 4	PDCD4	Cytosol to Mitochondria	0.906903	Cytosol	0.862939	Mitochondria	0.57853
Q9Y5J5	Pleckstrin homology-like domain family A member 3	PHLDA3	Secretory to Mitochondria	0.563027	Secretory	0.987787	Mitochondria	0.954141
P13797	Plastin-3	PLS3	Secretory to Cytosol	0.632255	Secretory	0.621677	Cytosol	0.981682
Q06830	Peroxiredoxin-1	PRDX1	Cytosol to Nucleus	0.707419	Cytosol	0.604778	Nucleus	0.966903
P15927	Replication protein A 32 kDa subunit	RPA2	Secretory to Mitochondria	0.736808	Secretory	0.799367	Mitochondria	0.901119
Q15418	Ribosomal protein S6 kinase alpha-1	RPS6KA1	Mitochondria to Secretory	0.796308	Nucleus	0.812667	Secretory	0.997741
Q8NBX0	Saccharopine dehydrogenase-like oxidoreductase	SCCPDH	Mitochondria to Secretory	0.677838	Mitochondria	0.993681	Secretory	0.999843
P11166	Solute carrier family 2, facilitated glucose transporter member 1	SLC2A1	Mitochondria to Secretory	0.829451	Mitochondria	0.972574	Secretory	1
O60749	Sorting nexin-2	SNX2	Cytosol to Nucleus	0.812309	Mitochondria	0.670426	Secretory	0.807122
Q9Y5X3	Sorting nexin-5	SNX5	Mitochondria to Nucleus	0.619665	Mitochondria	0.913016	Nucleus	0.999976
P04179	Superoxide dismutase [Mn], mitochondrial	SOD2	Nucleus to Mitochondria	0.723145	Nucleus	0.954335	Mitochondria	0.997095
Q9P289	Serine/threonine-protein kinase 26	STK26	Mitochondria to Secretory	0.749056	Mitochondria	0.687959	Secretory	0.816133
O00186	Syntaxin-binding protein 3	STXBP3	Secretory to Mitochondria	0.803539	Secretory	0.932444	Mitochondria	0.978171
O95425	Supervillin	SVIL	Mitochondria to Secretory	0.715741	Mitochondria	0.897295	Secretory	0.999501
Q9Y5L4	Mitochondrial import inner membrane translocase subunit Tim13	TIMM13	Mitochondria to Nucleus	0.635692	Mitochondria	0.769379	Nucleus	0.684489
Q07157	Tight junction protein ZO-1	TJP1	Mitochondria to Secretory	0.602323	Mitochondria	0.862937	Secretory	0.653518
Q5BJD5	Transmembrane protein 41B	TMEM41B	Secretory to Mitochondria	0.864479	Secretory	0.999185	Mitochondria	0.540659
Q9C0C2	182 kDa tankyrase-1-binding protein	TNKS1BP1	Nucleus to Secretory	0.747962	Nucleus	0.584726	Cytosol	0.832573
O95881	Thioredoxin domain-containing protein 12	TXNDC12	Secretory to Cytosol	0.701922	Secretory	0.727848	Cytosol	0.999999
Q9Y5A9	YTH domain-containing family protein 2	YTHDF2	Secretory to Cytosol	0.81652	Secretory	0.999625	Cytosol	0.999936

### Sheet: gProfiler enrichment
Source	Term name	Term id	Adjusted p-value	Negative log10(adjusted p-value)	Term size	Query size	Intersection size	Effective domain size	Intersections
GO:MF	cadherin binding	GO:0045296	5.97765e-08	7.22347	333	80	14	18679	ANXA2,CD46,CNN2,CORO1B,DNAJB1,EEF1D,GAPVD1,GIPC1,HSPA5,PRDX1,SNX2,SNX5,TJP1,TNKS1BP1
GO:MF	cell adhesion molecule binding	GO:0050839	4.03938e-06	5.39369	544	80	15	18679	ANXA2,CALR,CD46,CNN2,CORO1B,DNAJB1,EEF1D,GAPVD1,GIPC1,HSPA5,PRDX1,SNX2,SNX5,TJP1,TNKS1BP1
GO:MF	cytoskeletal protein binding	GO:0008092	7.91849e-05	4.10136	1001	80	18	18679	ANXA2,ARPC1A,CNN2,CORO1B,CORO1C,CORO2A,DIP2B,DPYSL3,GIPC1,GIT1,INF2,LLGL2,MISP,MYO1C,NFKB1,PLS3,SNX5,SVIL
GO:MF	actin binding	GO:0003779	0.0014803	2.82965	449	80	11	18679	ARPC1A,CNN2,CORO1B,CORO1C,CORO2A,GIPC1,INF2,MISP,MYO1C,PLS3,SVIL
GO:MF	actin filament binding	GO:0051015	0.00164834	2.78295	213	80	8	18679	ARPC1A,CORO1B,CORO1C,CORO2A,MISP,MYO1C,PLS3,SVIL
GO:MF	protein-containing complex binding	GO:0044877	0.00352352	2.45302	1304	80	18	18679	AAK1,ARPC1A,CALR,CORO1B,CORO1C,CORO2A,CSNK2B,FAM83H,GEMIN5,GIT1,HSPA5,MISP,MYO1C,PLS3,SNX2,STXBP3,SVIL,TNKS1BP1
GO:MF	protein folding chaperone	GO:0044183	0.00759397	2.11953	36	80	4	18679	CALR,DNAJB1,FKBP8,HSPA5
GO:MF	chaperone binding	GO:0051087	0.0420963	1.37576	106	80	5	18679	CALR,DNAJA2,DNAJB1,HSPA5,HYOU1
GO:BP	actin cytoskeleton organization	GO:0030036	0.0330658	1.48062	712	80	13	18123	AKAP13,ARPC1A,CALR,CNN2,CORO1B,CORO1C,DPYSL3,INF2,LLGL2,MYO1C,PLS3,SVIL,TJP1
GO:BP	cellular component organization	GO:0016043	0.0488111	1.31148	6661	80	48	18123	AAK1,AKAP13,ANXA2,ARPC1A,CALR,CLIC4,CNN2,COPS3,CORO1B,CORO1C,CSNK1A1,CSNK2B,DIP2B,DNAJB1,DPYSL3,DTX3L,DYNLRB1,FAM83H,GAPVD1,GEMIN5,GIT1,GLRX3,HSPA5,INF2,KPNA3,KRT1,LLGL2,MISP,MPP6,MRPL15,MRPL28,MRPL39,MRPL48,MRPS22,MYO1C,PLS3,RPA2,RPS6KA1,SLC2A1,SNX2,SOD2,STK26,SVIL,TIMM13,TJP1,TMEM41B,TNKS1BP1,YTHDF2
GO:CC	cytoplasm	GO:0005737	2.71044e-10	9.56696	11951	81	78	18964	AAK1,ACADM,ACADVL,ACO2,AGR2,AK2,AKAP13,ANXA2,AP1M2,ARPC1A,CALR,CALU,CD46,CLIC4,CNN2,COPS3,CORO1B,CORO1C,CSNK1A1,CSNK2B,DIP2B,DNAJA2,DNAJB1,DPYSL3,DTX3L,DYNLRB1,ECI2,EEF1D,EIF4E,FAM83B,FAM83H,FDXR,FKBP8,GAPVD1,GEMIN5,GIPC1,GIT1,GLRX3,HPGD,HSPA5,HYOU1,INF2,IRF2BP2,KPNA3,KRT1,LLGL2,MISP,MOB1A,MRPL15,MRPL28,MRPL39,MRPL45,MRPL48,MRPS22,MYL12A,MYO1C,NFKB1,OAT,PCYT1A,PDCD4,PHLDA3,PLS3,PRDX1,RPS6KA1,SCCP…
GO:CC	actin cytoskeleton	GO:0015629	1.3549e-07	6.86809	517	81	16	18964	AKAP13,ARPC1A,CLIC4,CNN2,CORO1B,CORO1C,DPYSL3,LLGL2,MISP,MYL12A,MYO1C,PLS3,SLC2A1,SVIL,TJP1,TNKS1BP1
GO:CC	cytosol	GO:0005829	3.8716e-07	6.41211	5361	81	49	18964	AAK1,ACO2,AKAP13,ANXA2,AP1M2,ARPC1A,CALR,CLIC4,COPS3,CORO1B,CSNK1A1,CSNK2B,DNAJA2,DNAJB1,DPYSL3,DTX3L,ECI2,EEF1D,EIF4E,FKBP8,GAPVD1,GEMIN5,GIPC1,GIT1,GLRX3,HPGD,HSPA5,KPNA3,KRT1,LLGL2,MOB1A,MRPL28,MYL12A,MYO1C,NFKB1,PCYT1A,PDCD4,PLS3,PRDX1,RPS6KA1,SLC2A1,SNX2,SNX5,STK26,STXBP3,SVIL,TJP1,TNKS1BP1,YTHDF2
GO:CC	vesicle	GO:0031982	7.77166e-05	4.10949	4058	81	38	18964	AAK1,AK2,ANXA2,AP1M2,ARPC1A,CALR,CALU,CD46,CLIC4,CNN2,CORO1B,CORO1C,CSNK2B,DIP2B,DNAJA2,DNAJB1,DPYSL3,DTX3L,EIF4E,GAPVD1,GIPC1,HPGD,HSPA5,HYOU1,KRT1,MOB1A,MPP6,MYL12A,MYO1C,NFKB1,PRDX1,SCCPDH,SLC2A1,SNX2,SNX5,SOD2,STK26,STXBP3
GO:CC	intracellular organelle	GO:0043229	8.83817e-05	4.05364	13117	81	75	18964	AAK1,ACADM,ACADVL,ACO2,AGR2,AK2,AKAP13,ANXA2,AP1M2,ARPC1A,CALR,CALU,CD46,CLIC4,CNN2,COPS3,CORO1B,CORO1C,CSNK1A1,CSNK2B,DIP2B,DNAJB1,DPYSL3,DTX3L,DYNLRB1,ECI2,EEF1D,EIF4E,FAM83H,FDXR,FKBP8,GAPVD1,GEMIN5,GIPC1,GIT1,GLRX3,HPGD,HSPA5,HYOU1,IRF2BP2,KPNA3,KRT1,LLGL2,MISP,MOB1A,MRPL15,MRPL28,MRPL39,MRPL45,MRPL48,MRPS22,MYL12A,MYO1C,NFKB1,OAT,PCYT1A,PDCD4,PLS3,PRDX1,RPA2,RPS6KA1,SCCPDH,SLC2A1,SNX2,SNX5,S…
GO:CC	membrane-bounded organelle	GO:0043227	0.000131509	3.88104	13201	81	75	18964	AAK1,ACADM,ACADVL,ACO2,AGR2,AK2,AKAP13,ANXA2,AP1M2,ARPC1A,CALR,CALU,CD46,CLIC4,CNN2,COPS3,CORO1B,CORO1C,CSNK1A1,CSNK2B,DIP2B,DNAJA2,DNAJB1,DPYSL3,DTX3L,DYNLRB1,ECI2,EEF1D,EIF4E,FDXR,FKBP8,GAPVD1,GEMIN5,GIPC1,GIT1,GLRX3,HPGD,HSPA5,HYOU1,IRF2BP2,KPNA3,KRT1,LLGL2,MISP,MOB1A,MPP6,MRPL15,MRPL28,MRPL39,MRPL45,MRPL48,MRPS22,MYL12A,MYO1C,NFKB1,OAT,PCYT1A,PDCD4,PRDX1,RPA2,RPS6KA1,SCCPDH,SLC2A1,SNX2,SNX5,S…
GO:CC	intracellular anatomical structure	GO:0005622	0.000148937	3.827	14808	81	79	18964	AAK1,ACADM,ACADVL,ACO2,AGR2,AK2,AKAP13,ANXA2,AP1M2,ARPC1A,CALR,CALU,CD46,CLIC4,CNN2,COPS3,CORO1B,CORO1C,CSNK1A1,CSNK2B,DIP2B,DNAJA2,DNAJB1,DPYSL3,DTX3L,DYNLRB1,ECI2,EEF1D,EIF4E,FAM83B,FAM83H,FDXR,FKBP8,GAPVD1,GEMIN5,GIPC1,GIT1,GLRX3,HPGD,HSPA5,HYOU1,INF2,IRF2BP2,KPNA3,KRT1,LLGL2,MISP,MOB1A,MRPL15,MRPL28,MRPL39,MRPL45,MRPL48,MRPS22,MYL12A,MYO1C,NFKB1,OAT,PCYT1A,PDCD4,PHLDA3,PLS3,PRDX1,RPA2,RPS6KA1…
GO:CC	extracellular exosome	GO:0070062	0.000177538	3.75071	2178	81	26	18964	AK2,ANXA2,ARPC1A,CALR,CD46,CLIC4,CORO1B,CSNK2B,DIP2B,DNAJA2,DNAJB1,EIF4E,GIPC1,HPGD,HSPA5,HYOU1,KRT1,MOB1A,MPP6,MYL12A,MYO1C,PRDX1,SLC2A1,SOD2,STK26,STXBP3
GO:CC	organelle	GO:0043226	0.000196394	3.70687	14027	81	77	18964	AAK1,ACADM,ACADVL,ACO2,AGR2,AK2,AKAP13,ANXA2,AP1M2,ARPC1A,CALR,CALU,CD46,CLIC4,CNN2,COPS3,CORO1B,CORO1C,CSNK1A1,CSNK2B,DIP2B,DNAJA2,DNAJB1,DPYSL3,DTX3L,DYNLRB1,ECI2,EEF1D,EIF4E,FAM83H,FDXR,FKBP8,GAPVD1,GEMIN5,GIPC1,GIT1,GLRX3,HPGD,HSPA5,HYOU1,IRF2BP2,KPNA3,KRT1,LLGL2,MISP,MOB1A,MPP6,MRPL15,MRPL28,MRPL39,MRPL45,MRPL48,MRPS22,MYL12A,MYO1C,NFKB1,OAT,PCYT1A,PDCD4,PLS3,PRDX1,RPA2,RPS6KA1,SCCPDH,SLC2A1…
GO:CC	extracellular vesicle	GO:1903561	0.000370862	3.43079	2263	81	26	18964	AK2,ANXA2,ARPC1A,CALR,CD46,CLIC4,CORO1B,CSNK2B,DIP2B,DNAJA2,DNAJB1,EIF4E,GIPC1,HPGD,HSPA5,HYOU1,KRT1,MOB1A,MPP6,MYL12A,MYO1C,PRDX1,SLC2A1,SOD2,STK26,STXBP3
GO:CC	extracellular organelle	GO:0043230	0.000377168	3.42346	2265	81	26	18964	AK2,ANXA2,ARPC1A,CALR,CD46,CLIC4,CORO1B,CSNK2B,DIP2B,DNAJA2,DNAJB1,EIF4E,GIPC1,HPGD,HSPA5,HYOU1,KRT1,MOB1A,MPP6,MYL12A,MYO1C,PRDX1,SLC2A1,SOD2,STK26,STXBP3
GO:CC	extracellular membrane-bounded organelle	GO:0065010	0.000377168	3.42346	2265	81	26	18964	AK2,ANXA2,ARPC1A,CALR,CD46,CLIC4,CORO1B,CSNK2B,DIP2B,DNAJA2,DNAJB1,EIF4E,GIPC1,HPGD,HSPA5,HYOU1,KRT1,MOB1A,MPP6,MYL12A,MYO1C,PRDX1,SLC2A1,SOD2,STK26,STXBP3
GO:CC	anchoring junction	GO:0070161	0.000628262	3.20186	838	81	15	18964	ANXA2,CALR,CD46,CLIC4,CNN2,CORO1B,CORO1C,GIT1,HSPA5,HYOU1,MISP,SLC2A1,SVIL,TJP1,TNKS1BP1
GO:CC	intracellular membrane-bounded organelle	GO:0043231	0.00107206	2.96978	12046	81	70	18964	AAK1,ACADM,ACADVL,ACO2,AGR2,AK2,AKAP13,ANXA2,AP1M2,ARPC1A,CALR,CALU,CD46,CLIC4,CNN2,COPS3,CORO1C,CSNK1A1,CSNK2B,DIP2B,DNAJB1,DPYSL3,DTX3L,ECI2,EEF1D,EIF4E,FDXR,FKBP8,GAPVD1,GEMIN5,GIPC1,GIT1,GLRX3,HPGD,HSPA5,HYOU1,IRF2BP2,KPNA3,KRT1,LLGL2,MISP,MOB1A,MRPL15,MRPL28,MRPL39,MRPL45,MRPL48,MRPS22,MYO1C,NFKB1,OAT,PCYT1A,PDCD4,PRDX1,RPA2,RPS6KA1,SCCPDH,SLC2A1,SNX2,SNX5,SOD2,STK26,STXBP3,SVIL,TIMM13,TJP1,…
GO:CC	mitochondrion	GO:0005739	0.00142919	2.84491	1678	81	21	18964	ACADM,ACADVL,ACO2,AK2,CLIC4,ECI2,FDXR,FKBP8,GIT1,HSPA5,MRPL15,MRPL28,MRPL39,MRPL45,MRPL48,MRPS22,NFKB1,OAT,SCCPDH,SOD2,TIMM13
GO:CC	cytoplasmic vesicle	GO:0031410	0.00144693	2.83955	2433	81	26	18964	AAK1,ANXA2,AP1M2,CALR,CALU,CD46,CLIC4,CNN2,CORO1C,CSNK2B,DPYSL3,DTX3L,GAPVD1,GIPC1,HSPA5,HYOU1,KRT1,MYO1C,NFKB1,PRDX1,SCCPDH,SLC2A1,SNX2,SNX5,STK26,STXBP3
GO:CC	intracellular vesicle	GO:0097708	0.00150288	2.82308	2438	81	26	18964	AAK1,ANXA2,AP1M2,CALR,CALU,CD46,CLIC4,CNN2,CORO1C,CSNK2B,DPYSL3,DTX3L,GAPVD1,GIPC1,HSPA5,HYOU1,KRT1,MYO1C,NFKB1,PRDX1,SCCPDH,SLC2A1,SNX2,SNX5,STK26,STXBP3
GO:CC	mitochondrial matrix	GO:0005759	0.00173769	2.76003	482	81	11	18964	ACADM,ACADVL,ACO2,FDXR,MRPL15,MRPL28,MRPL39,MRPL48,MRPS22,OAT,SOD2
GO:CC	focal adhesion	GO:0005925	0.00329364	2.48232	420	81	10	18964	CALR,CD46,CNN2,CORO1B,CORO1C,GIT1,HSPA5,HYOU1,MISP,SVIL
GO:CC	intracellular non-membrane-bounded organelle	GO:0043232	0.00348076	2.45833	5094	81	40	18964	ACADVL,AKAP13,ANXA2,ARPC1A,CLIC4,CNN2,CORO1B,CORO1C,CSNK1A1,CSNK2B,DNAJB1,DPYSL3,DYNLRB1,EEF1D,EIF4E,FAM83H,GIT1,GLRX3,KRT1,LLGL2,MISP,MOB1A,MRPL15,MRPL28,MRPL39,MRPL48,MRPS22,MYL12A,MYO1C,NFKB1,PLS3,RPA2,SCCPDH,SLC2A1,SOD2,SVIL,TIMM13,TJP1,TNKS1BP1,YTHDF2
GO:CC	non-membrane-bounded organelle	GO:0043228	0.00362454	2.44075	5102	81	40	18964	ACADVL,AKAP13,ANXA2,ARPC1A,CLIC4,CNN2,CORO1B,CORO1C,CSNK1A1,CSNK2B,DNAJB1,DPYSL3,DYNLRB1,EEF1D,EIF4E,FAM83H,GIT1,GLRX3,KRT1,LLGL2,MISP,MOB1A,MRPL15,MRPL28,MRPL39,MRPL48,MRPS22,MYL12A,MYO1C,NFKB1,PLS3,RPA2,SCCPDH,SLC2A1,SOD2,SVIL,TIMM13,TJP1,TNKS1BP1,YTHDF2
GO:CC	cell-substrate junction	GO:0030055	0.00380013	2.4202	427	81	10	18964	CALR,CD46,CNN2,CORO1B,CORO1C,GIT1,HSPA5,HYOU1,MISP,SVIL
GO:CC	organellar ribosome	GO:0000313	0.0104027	1.98285	88	81	5	18964	MRPL15,MRPL28,MRPL39,MRPL48,MRPS22
GO:CC	mitochondrial ribosome	GO:0005761	0.0104027	1.98285	88	81	5	18964	MRPL15,MRPL28,MRPL39,MRPL48,MRPS22
GO:CC	cell junction	GO:0030054	0.0140847	1.85125	2107	81	22	18964	AAK1,ANXA2,CALR,CD46,CLIC4,CNN2,CORO1B,CORO1C,DNAJB1,DPYSL3,EIF4E,GIPC1,GIT1,HSPA5,HYOU1,MISP,RPS6KA1,SLC2A1,STXBP3,SVIL,TJP1,TNKS1BP1
GO:CC	cell cortex	GO:0005938	0.0211443	1.67481	326	81	8	18964	AKAP13,ANXA2,CORO1C,GIPC1,GLRX3,LLGL2,MISP,SLC2A1
GO:CC	supramolecular fiber	GO:0099512	0.0211932	1.6738	997	81	14	18964	CORO1B,CORO1C,CSNK1A1,DPYSL3,DYNLRB1,FAM83H,GLRX3,KRT1,MISP,MYL12A,MYO1C,PLS3,SLC2A1,SVIL
GO:CC	supramolecular polymer	GO:0099081	0.0230817	1.63673	1005	81	14	18964	CORO1B,CORO1C,CSNK1A1,DPYSL3,DYNLRB1,FAM83H,GLRX3,KRT1,MISP,MYL12A,MYO1C,PLS3,SLC2A1,SVIL
GO:CC	mitochondrial large ribosomal subunit	GO:0005762	0.0286892	1.54228	57	81	4	18964	MRPL15,MRPL28,MRPL39,MRPL48
GO:CC	organellar large ribosomal subunit	GO:0000315	0.0286892	1.54228	57	81	4	18964	MRPL15,MRPL28,MRPL39,MRPL48
GO:CC	pigment granule	GO:0048770	0.0289278	1.53869	109	81	5	18964	ANXA2,CALU,HSPA5,PRDX1,SLC2A1
GO:CC	melanosome	GO:0042470	0.0289278	1.53869	109	81	5	18964	ANXA2,CALU,HSPA5,PRDX1,SLC2A1
GO:CC	retromer, tubulation complex	GO:0030905	0.0300324	1.52241	4	81	2	18964	SNX2,SNX5
GO:CC	supramolecular complex	GO:0099080	0.0363948	1.43896	1325	81	16	18964	CORO1B,CORO1C,CSNK1A1,DPYSL3,DYNLRB1,EIF4E,FAM83H,GLRX3,KRT1,MISP,MYL12A,MYO1C,PLS3,SLC2A1,SVIL,YTHDF2
GO:CC	actin filament	GO:0005884	0.0420449	1.37629	118	81	5	18964	CORO1B,DPYSL3,MISP,MYO1C,PLS3
REAC	Gene and protein expression by JAK-STAT signaling after Interleukin-12 stimulation	REAC:R-HSA-8950505	0.0196577	1.70647	38	59	4	10622	ANXA2,CNN2,PDCD4,SOD2
REAC	Mitochondrial translation initiation	REAC:R-HSA-5368286	0.0414525	1.38245	87	59	5	10622	MRPL15,MRPL28,MRPL39,MRPL48,MRPS22
REAC	Mitochondrial translation elongation	REAC:R-HSA-5389840	0.0414525	1.38245	87	59	5	10622	MRPL15,MRPL28,MRPL39,MRPL48,MRPS22
REAC	Mitochondrial translation termination	REAC:R-HSA-5419276	0.0414525	1.38245	87	59	5	10622	MRPL15,MRPL28,MRPL39,MRPL48,MRPS22
REAC	Interleukin-12 signaling	REAC:R-HSA-9020591	0.0457644	1.33947	47	59	4	10622	ANXA2,CNN2,PDCD4,SOD2
